# The presence and impact of reference bias on population genomic studies of prehistoric human populations

**DOI:** 10.1101/487983

**Authors:** Torsten Günther, Carl Nettelblad

## Abstract

High quality reference genomes are an important resource in genomic research projects. A consequence is that DNA fragments carrying the reference allele will be more likely to map successfully, or receive higher quality scores. This reference bias can have effects on downstream population genomic analysis when heterozygous sites are falsely considered homozygous for the reference allele.

In palaeogenomic studies of human populations, mapping against the human reference genome is used to identify endogenous human sequences. Ancient DNA studies usually operate with low sequencing coverages and fragmentation of DNA molecules causes a large proportion of the sequenced fragments to be shorter than 50 bp – reducing the amount of accepted mismatches, and increasing the probability of multiple matching sites in the genome. These ancient DNA specific properties are potentially exacerbating the impact of reference bias on downstream analyses, especially since most studies of ancient human populations use pseudohaploid data, i.e. they randomly sample only one sequencing read per site.

We show that reference bias is pervasive in published ancient DNA sequence data of pre-historic humans with some differences between individual genomic regions. We illustrate that the strength of reference bias is negatively correlated with fragment length. Reference bias can cause differences in the results of downstream analyses such as population affinities, heterozygosity estimates and estimates of archaic ancestry. These spurious results highlight how important it is to be aware of these technical artifacts and that we need strategies to mitigate the effect. Therefore, we suggest some post-mapping filtering strategies to resolve reference bias which help to reduce its impact substantially.
