## Supplementary material for "The presence and impact of reference bias on population genomic studies of prehistoric human populations"

### Sheet: cor_mat
Pairwise correlations between proportion of reference alleles at heterozygous SNP sites. The upper triangle shows Spearman’s rank correlation coefficient rho, the lower triangle shows the corresponding p values.
	Stuttgart	Loschbour	Ust-Ishim	sf12	baa001	Kotias	Bichon	ne1	br2	atp016	Rathlin1	Ballyhatty	I0172	I0103	I0054	I0412	I0585	I0408	I0118	VindijaNeandertal	AltaiNeandertal	Denisovan
Stuttgart		0.0273176	0.0309375	0.046392	0.0243823	0.0382393	0.0123797	0.027508	0.0278042	0.0188569	0.0141707	0.0191352	0.00431573	0.0197273	-0.0125821	-0.0103013	0.00751622	0.0154452	0.0130675	0.0431948	0.0533283	0.0689736
Loschbour	1.583e-15		0.0447362	0.0454505	0.0285179	0.02407	0.0155386	0.0340921	0.03005	0.0218605	0.0225868	0.018121	0.0014392	0.0173725	0.00684892	-0.00112921	0.000769623	-0.0148159	-0.00142354	0.0583849	0.0666654	0.0813804
Ust-Ishim	<2.2e-16	<2.2e-16		0.0618886	0.0297896	0.0412808	0.011326	0.0389261	0.034367	0.0253995	0.0227152	0.0279712	-0.000680836	0.012449	0.00295727	-0.0117398	0.00679288	-0.00496019	0.0057546	0.0814817	0.0935338	0.108064
sf12	<2.2e-16	<2.2e-16	<2.2e-16		0.0424551	0.0499591	0.033586	0.0394672	0.0475872	0.0341511	0.0344896	0.0356175	0.0110987	0.014121	0.0309245	0.0144316	0.0479548	0.0502743	0.0308806	0.114399	0.0731886	0.089714
baa001	1.628e-08	2.097e-09	2.652e-14	<2.2e-16		0.0303484	0.0127617	0.0263876	0.0192998	0.015776	0.0260922	0.0163522	0.00685448	-0.00301073	0.00715887	0.0147476	0.00413434	0.0326705	0.000486084	0.0661989	0.0764307	0.0351212
Kotias	<2.2e-16	4.484e-09	<2.2e-16	<2.2e-16	9.419e-10		0.0141792	0.0327448	0.0283443	0.0229193	0.0207022	0.0245255	0.0274321	0.00915032	0.00931282	0.0303713	0.0449792	0.023379	0.0279365	0.0771916	0.061551	0.0782161
Bichon	0.002652	0.0001676	0.003544	<2.2e-16	0.02286	0.003251		0.00977345	0.0147528	0.0120135	0.00137984	0.0155176	0.00325334	-0.02617	-0.00206781	0.0247976	0.0255625	0.0241115	0.00504152	0.0396235	0.00703094	0.0457256
ne1	<2.2e-16	<2.2e-16	<2.2e-16	<2.2e-16	2.891e-10	<2.2e-16	0.01573		0.0332751	0.0195924	0.0232378	0.0244397	0.020362	0.00836675	0.0176589	-0.00764794	0.02185	0.037584	0.0186604	0.0754638	0.0681024	0.0587367
br2	<2.2e-16	<2.2e-16	<2.2e-16	<2.2e-16	1.774e-06	3.819e-16	0.0001321	<2.2e-16		0.0166428	0.0219343	0.0177209	0.0096458	0.00932117	0.0197842	0.0202023	0.0255318	0.00182936	0.00863984	0.0731522	0.0747014	0.0556187
atp016	2.012e-09	3.428e-10	<2.2e-16	<2.2e-16	0.0003658	1.514e-09	0.004511	1.591e-10	2.638e-08		0.0151618	0.0146273	0.0130018	0.000388042	0.00893223	-0.00939031	0.0323038	0.00571715	0.0150866	0.0225592	0.053541	0.0127801
Rathlin1	0.0001159	2.15e-08	1.254e-10	<2.2e-16	2.092e-07	1.201e-06	0.7705	7.352e-11	1.844e-10	5.68e-05		0.0161901	0.00325694	0.0162668	0.0064878	0.0115141	-0.000519358	-0.0171147	-0.00515947	0.0493322	0.0617778	0.0516397
Ballyhatty	2.902e-07	1.187e-05	1.836e-14	<2.2e-16	0.00174	2.246e-08	0.001751	1.012e-11	5.431e-07	0.0001386	0.00021		0.00235608	0.0141479	-0.0119933	0.0156565	0.0334429	0.0254387	-0.0188436	0.0852207	0.0289746	0.0445128
I0172	0.6604	0.8981	0.9433	0.2646	0.6031	0.01462	0.7963	0.03515	0.3126	0.2019	0.7773	0.8421		0.239807	0.227036	0.188243	0.233081	0.21801	0.15604	-0.034669	-0.0785842	0.00388941
I0103	0.0743	0.1575	0.231	0.1885	0.8316	0.4465	0.05353	0.4382	0.3726	0.9726	0.1943	0.2805	<2.2e-16		0.205579	0.163529	0.202937	0.198059	0.14245	-0.0449061	-0.00571329	-0.0647075
I0054	0.2654	0.5952	0.7879	0.006867	0.6328	0.4727	0.888	0.1113	0.06867	0.4409	0.6277	0.3733	<2.2e-16	<2.2e-16		0.151832	0.199719	0.198776	0.1628	-0.0189375	0.0413306	-0.0478022
I0412	0.3968	0.9364	0.3165	0.2427	0.3547	0.0261	0.09704	0.5276	0.08819	0.448	0.4193	0.2808	<2.2e-16	<2.2e-16	<2.2e-16		0.145544	0.207962	0.121402	-0.0472792	0.0522063	0.0517254
I0585	0.5622	0.9537	0.5797	0.000103	0.8039	0.00187	0.09485	0.08851	0.03972	0.01481	0.9722	0.03067	<2.2e-16	<2.2e-16	<2.2e-16	<2.2e-16		0.192501	0.140036	0.060968	0.0449376	0.0980232
I0408	0.2261	0.3046	0.6885	0.0001083	0.04976	0.09727	0.1215	0.003071	0.882	0.6625	0.248	0.09007	<2.2e-16	<2.2e-16	<2.2e-16	<2.2e-16	<2.2e-16		0.168319	-0.146195	-0.0238734	-0.0639677
I0118	0.2601	0.9126	0.6018	0.006888	0.9741	0.02665	0.7257	0.1016	0.433	0.207	0.6955	0.1689	<2.2e-16	<2.2e-16	<2.2e-16	<2.2e-16	<2.2e-16	<2.2e-16		-0.0713856	-0.128608	-0.0462846
VindijaNeandertal	0.004425	0.0001894	3.478e-09	3.695e-15	8.738e-05	1.306e-05	0.05247	2.963e-07	6.143e-07	0.1523	0.006009	3.087e-06	0.4739	0.414	0.7473	0.4425	0.3016	0.02501	0.2223		0.194887	0.350007
AltaiNeandertal	5.167e-05	3.024e-06	3.533e-15	9.106e-09	2.433e-07	8.659e-05	0.6922	2.826e-07	2.474e-09	0.0001282	8.733e-05	0.07461	0.07422	0.902	0.4145	0.3336	0.4123	0.6628	0.01199	<2.2e-16		0.392631
Denisovan	2.769e-05	1.495e-06	8.554e-13	8.483e-09	0.04548	4.715e-05	0.03579	0.0001397	0.000427	0.4649	0.00955	0.02646	0.943	0.2704	0.4437	0.433	0.1332	0.3598	0.4782	<2.2e-16	<2.2e-16
